# MOSAIC: A Joint Modeling Methodology for Combined Circadian and Non-Circadian Analysis of Multi-Omics Data

**DOI:** 10.1101/2020.04.27.064147

**Authors:** Hannah De los Santos, Kristin P. Bennett, Jennifer M. Hurley

**Affiliations:** Department of Computer Science, Rensselaer Polytechnic Institute, Troy, NY 12180, U.S.A.; Institute for Data Exploration and Applications, Rensselaer Polytechnic Institute, Troy, NY 12180, U.S.A.; Department of Mathematical Sciences, Rensselaer Polytechnic Institute, Troy, NY 12180, U.S.A.; Department of Biological Sciences, Rensselaer Polytechnic Institute, Troy, NY 12180, U.S.A.; Center for Biotechnology and Interdisciplinary Sciences, Rensselaer Polytechnic Institute, Troy, NY 12180, U.S.A.

## Abstract

**Motivation:** Circadian rhythms are approximately 24 hour endogenous cycles that control many biological functions. To identify these rhythms, biological samples are taken over circadian time and analyzed using a single omics type, such as transcriptomics or proteomics. By comparing data from these single omics approaches, it has been shown that transcriptional rhythms are not necessarily conserved at the protein level, implying extensive circadian post-transcriptional regulation. However, as proteomics methods are known to be noisier than transcriptomic methods, this suggests that previously identified arrhythmic proteins with rhythmic transcripts could have been missed due to noise and may not be due to post-transcriptional regulation.

**Results:** To determine if one can use information from less-noisy transcriptomic data to inform rhythms in more-noisy proteomic data, and thus more accurately identify rhythms in the proteome, we have created the MOSAIC (Multi-Omics Selection with Amplitude Independent Criteria) application. MOSAIC combines model selection and joint modeling of multiple omics types to recover significant circadian and non-circadian trends. Using both synthetic data and proteomic data from *Neurospora crassa*, we showed that MOSAIC accurately recovers circadian rhythms at higher rates in not only the proteome but the transcriptome as well, outperforming existing methods for rhythm identification. In addition, by quantifying non-circadian trends in addition to circadian trends in data, our methodology allowed for the recognition of the diversity of circadian regulation as compared to non-circadian regulation.

**Availability:** MOSAIC’s full interface is available at https://github.com/delosh653/MOSAIC.

**Supplementary information:** Supplementary data are available.at *Bioinformatics* online.
