## Supplemental Data for "MOSAIC: A Joint Modeling Methodology for Combined Circadian and Non-Circadian Analysis of Multi-Omics Data"

### Sheet: Reference
Sheet Name	Description
Table 1	All GO term enrichments for the circadian RNA in Neurospora crassa data (Hurley et al. (2014)), including GO ID, GO Term, total annotated genes for the GO term, total amount of those annotated genes in the significant group, total amount of genes expected for the size of the significant group, BH-adjusted p-value, GO level, and fold enrichment.
Table 2	All GO term enrichments for the non-circadian RNA in Neurospora crassa data (Hurley et al. (2014)), including GO ID, GO Term, total annotated genes for the GO term, total amount of those annotated genes in the significant group, total amount of genes expected for the size of the significant group, BH-adjusted p-value, GO level, and fold enrichment.
Table 3	All GO term enrichments for the circadian Protein in Neurospora crassa data (Hurley et al. (2014)), including GO ID, GO Term, total annotated genes for the GO term, total amount of those annotated genes in the significant group, total amount of genes expected for the size of the significant group, BH-adjusted p-value, GO level, and fold enrichment.
Table 4	All GO term enrichments for the non-circadian Protein in Neurospora crassa data (Hurley et al. (2014)), including GO ID, GO Term, total annotated genes for the GO term, total amount of those annotated genes in the significant group, total amount of genes expected for the size of the significant group, BH-adjusted p-value, GO level, and fold enrichment.

### Sheet: Table 1, Circadian RNA
GO ID	GO Term	No. Annotated	No. Significant	No. Expected	BH Adj. P	Level	Fold Enrichment
GO:0008150	biological_process	4977	2348	2348	1	1	1
GO:0008152	metabolic process	3182	1592	1501.17	9.5e-07	2	1.061
GO:0009987	cellular process	3701	1916	1746.02	5e-26	2	1.097
GO:0023052	signaling	236	129	111.34	0.04204	2	1.159
GO:0040007	growth	236	133	111.34	0.01262	2	1.195
GO:0048511	rhythmic process	49	31	23.12	0.05862	2	1.341
GO:0050896	response to stimulus	2229	1157	1051.58	3.4e-08	2	1.1
GO:0051179	localization	815	341	384.49	1	2	0.8869
GO:0065007	biological regulation	1052	508	496.3	0.403	2	1.024
GO:0071840	cellular component organization or bioge...	609	378	287.31	1.4e-13	2	1.316
GO:0006807	nitrogen compound metabolic process	2163	1145	1020.44	2.4e-11	3	1.122
GO:0006950	response to stress	1630	872	768.99	9.7e-09	3	1.134
GO:0007049	cell cycle	243	116	114.64	0.6369	3	1.012
GO:0007154	cell communication	295	165	139.17	0.00719	3	1.186
GO:0007623	circadian rhythm	46	30	21.7	0.03944	3	1.382
GO:0009056	catabolic process	473	223	223.15	0.691	3	0.9993
GO:0009058	biosynthetic process	1329	753	626.98	3e-14	3	1.201
GO:0009605	response to external stimulus	111	63	52.37	0.08277	3	1.203
GO:0009628	response to abiotic stimulus	443	261	208.99	2.6e-06	3	1.249
GO:0016043	cellular component organization	482	286	227.39	3.1e-07	3	1.258
GO:0016049	cell growth	43	28	20.29	0.04889	3	1.38
GO:0031503	protein-containing complex localization	18	15	8.49	0.01012	3	1.767
GO:0033036	macromolecule localization	269	162	126.91	8.7e-05	3	1.276
GO:0042221	response to chemical	1591	836	750.59	2.3e-06	3	1.114
GO:0044085	cellular component biogenesis	258	187	121.72	2.1e-15	3	1.536
GO:0044237	cellular metabolic process	2319	1255	1094.03	3e-18	3	1.147
GO:0044238	primary metabolic process	2633	1346	1242.17	6.5e-08	3	1.084
GO:0044281	small molecule metabolic process	614	377	289.67	1.6e-12	3	1.301
GO:0050789	regulation of biological process	884	418	417.04	0.6729	3	1.002
GO:0051234	establishment of localization	797	332	376	1	3	0.883
GO:0051641	cellular localization	274	166	129.27	4.5e-05	3	1.284
GO:0051716	cellular response to stimulus	1714	906	808.61	1.1e-07	3	1.12
GO:0055114	oxidation-reduction process	552	285	260.42	0.05237	3	1.094
GO:0065008	regulation of biological quality	206	117	97.18	0.0153	3	1.204
GO:0071554	cell wall organization or biogenesis	89	56	41.99	0.01034	3	1.334
GO:0071704	organic substance metabolic process	2757	1398	1300.67	3.7e-07	3	1.075
GO:0001505	regulation of neurotransmitter levels	16	13	7.55	0.02461	4	1.722
GO:0006081	cellular aldehyde metabolic process	35	27	16.51	0.00214	4	1.635
GO:0006082	organic acid metabolic process	361	223	170.31	1.5e-07	4	1.309
GO:0006091	generation of precursor metabolites and ...	160	105	75.48	2.2e-05	4	1.391
GO:0006403	RNA localization	24	20	11.32	0.00214	4	1.767
GO:0006790	sulfur compound metabolic process	69	43	32.55	0.03128	4	1.321
GO:0006793	phosphorus metabolic process	498	286	234.94	1.5e-05	4	1.217
GO:0006970	response to osmotic stress	51	38	24.06	0.0006	4	1.579
GO:0006979	response to oxidative stress	1372	763	647.27	5.8e-12	4	1.179
GO:0006996	organelle organization	372	213	175.5	0.00034	4	1.214
GO:0008104	protein localization	240	145	113.22	0.00019	4	1.281
GO:0009266	response to temperature stimulus	51	34	24.06	0.01766	4	1.413
GO:0009314	response to radiation	365	213	172.2	7.2e-05	4	1.237
GO:0009636	response to toxic substance	28	21	13.21	0.01347	4	1.59
GO:0017144	drug metabolic process	162	105	76.43	4.5e-05	4	1.374
GO:0022607	cellular component assembly	117	83	55.2	2.3e-06	4	1.504
GO:0022613	ribonucleoprotein complex biogenesis	152	119	71.71	9.7e-14	4	1.659
GO:0033554	cellular response to stress	1508	802	711.43	3.3e-07	4	1.127
GO:0034641	cellular nitrogen compound metabolic pro...	1448	789	683.12	8.5e-10	4	1.155
GO:0040008	regulation of growth	50	33	23.59	0.02415	4	1.399
GO:0042180	cellular ketone metabolic process	22	17	10.38	0.01806	4	1.638
GO:0043170	macromolecule metabolic process	1787	894	843.05	0.00843	4	1.06
GO:0043933	protein-containing complex subunit organ...	115	79	54.25	3.1e-05	4	1.456
GO:0044248	cellular catabolic process	295	162	139.17	0.01718	4	1.164
GO:0044249	cellular biosynthetic process	1273	724	600.56	4.3e-14	4	1.206
GO:0044283	small molecule biosynthetic process	244	155	115.11	2.1e-06	4	1.347
GO:0045229	external encapsulating structure organiz...	71	44	33.5	0.03281	4	1.313
GO:0046483	heterocycle metabolic process	1216	611	573.67	0.03025	4	1.065
GO:0046677	response to antibiotic	46	32	21.7	0.00993	4	1.475
GO:0051186	cofactor metabolic process	203	136	95.77	1.4e-07	4	1.42
GO:0051640	organelle localization	35	25	16.51	0.01578	4	1.514
GO:0051649	establishment of localization in cell	246	153	116.06	1.5e-05	4	1.318
GO:0070727	cellular macromolecule localization	199	120	93.88	0.00093	4	1.278
GO:0070887	cellular response to chemical stimulus	1373	752	647.74	8.5e-10	4	1.161
GO:0071166	ribonucleoprotein complex localization	17	15	8.02	0.00369	4	1.87
GO:0071496	cellular response to external stimulus	59	40	27.83	0.00653	4	1.437
GO:0072593	reactive oxygen species metabolic proces...	12	10	5.66	0.044	4	1.767
GO:1901135	carbohydrate derivative metabolic proces...	222	126	104.73	0.01165	4	1.203
GO:1901564	organonitrogen compound metabolic proces...	1321	769	623.21	5.1e-19	4	1.234
GO:1901576	organic substance biosynthetic process	1292	731	609.53	1.4e-13	4	1.199
GO:0005996	monosaccharide metabolic process	52	34	24.53	0.02562	5	1.386
GO:0006732	coenzyme metabolic process	143	100	67.46	4.6e-07	5	1.482
GO:0006796	phosphate-containing compound metabolic ...	487	275	229.75	0.00012	5	1.197
GO:0006839	mitochondrial transport	60	39	28.31	0.01806	5	1.378
GO:0006972	hyperosmotic response	13	11	6.13	0.02695	5	1.794
GO:0007165	signal transduction	235	128	110.87	0.04829	5	1.155
GO:0008610	lipid biosynthetic process	110	66	51.89	0.01956	5	1.272
GO:0009059	macromolecule biosynthetic process	888	488	418.93	3.4e-06	5	1.165
GO:0009408	response to heat	38	26	17.93	0.02695	5	1.45
GO:0009416	response to light stimulus	363	213	171.25	4.5e-05	5	1.244
GO:0009651	response to salt stress	37	27	17.46	0.00766	5	1.546
GO:0010467	gene expression	973	540	459.03	1.3e-07	5	1.176
GO:0015980	energy derivation by oxidation of organi...	133	84	62.75	0.00109	5	1.339
GO:0016051	carbohydrate biosynthetic process	34	24	16.04	0.02173	5	1.496
GO:0016053	organic acid biosynthetic process	177	111	83.5	0.00019	5	1.329
GO:0016999	antibiotic metabolic process	44	34	20.76	0.00042	5	1.638
GO:0019538	protein metabolic process	853	499	402.42	1e-11	5	1.24
GO:0019637	organophosphate metabolic process	274	173	129.27	7.6e-07	5	1.338
GO:0031668	cellular response to extracellular stimu...	59	40	27.83	0.00653	5	1.437
GO:0034599	cellular response to oxidative stress	1334	741	629.34	2.2e-11	5	1.177
GO:0034613	cellular protein localization	199	120	93.88	0.00093	5	1.278
GO:0040009	regulation of growth rate	48	31	22.64	0.04211	5	1.369
GO:0042133	neurotransmitter metabolic process	16	13	7.55	0.02461	5	1.722
GO:0042254	ribosome biogenesis	146	113	68.88	1.8e-12	5	1.641
GO:0043412	macromolecule modification	448	242	211.35	0.00839	5	1.145
GO:0043436	oxoacid metabolic process	360	222	169.84	1.9e-07	5	1.307
GO:0043603	cellular amide metabolic process	313	230	147.66	2.3e-20	5	1.558
GO:0044255	cellular lipid metabolic process	154	91	72.65	0.00993	5	1.253
GO:0044260	cellular macromolecule metabolic process	1428	740	673.69	0.0002	5	1.098
GO:0044271	cellular nitrogen compound biosynthetic ...	929	525	438.27	6.1e-09	5	1.198
GO:0045184	establishment of protein localization	224	139	105.68	4.5e-05	5	1.315
GO:0046907	intracellular transport	245	152	115.58	2e-05	5	1.315
GO:0048284	organelle fusion	14	12	6.6	0.01656	5	1.818
GO:0051188	cofactor biosynthetic process	111	69	52.37	0.0062	5	1.318
GO:0051236	establishment of RNA localization	24	20	11.32	0.00214	5	1.767
GO:0051656	establishment of organelle localization	17	13	8.02	0.04991	5	1.621
GO:0060992	response to fungicide	15	12	7.08	0.03884	5	1.695
GO:0061025	membrane fusion	20	16	9.44	0.01444	5	1.695
GO:0065003	protein-containing complex assembly	103	71	48.59	7e-05	5	1.461
GO:0070925	organelle assembly	33	28	15.57	9.8e-05	5	1.798
GO:0071470	cellular response to osmotic stress	11	11	5.19	0.00202	5	2.119
GO:0071555	cell wall organization	71	44	33.5	0.03281	5	1.313
GO:0071705	nitrogen compound transport	278	152	131.15	0.02562	5	1.159
GO:0071826	ribonucleoprotein complex subunit organi...	30	28	14.15	1.8e-06	5	1.979
GO:0072521	purine-containing compound metabolic pro...	107	70	50.48	0.00088	5	1.387
GO:0072524	pyridine-containing compound metabolic p...	93	66	43.87	3.4e-05	5	1.504
GO:1901137	carbohydrate derivative biosynthetic pro...	140	85	66.05	0.00513	5	1.287
GO:1901566	organonitrogen compound biosynthetic pro...	595	404	280.7	6.8e-25	5	1.439
GO:0000819	sister chromatid segregation	10	9	4.72	0.02695	6	1.907
GO:0006112	energy reserve metabolic process	33	23	15.57	0.02982	6	1.477
GO:0006518	peptide metabolic process	285	215	134.45	3.1e-21	6	1.599
GO:0006720	isoprenoid metabolic process	23	17	10.85	0.03348	6	1.567
GO:0006733	oxidoreduction coenzyme metabolic proces...	97	68	45.76	4.5e-05	6	1.486
GO:0009108	coenzyme biosynthetic process	69	49	32.55	0.00047	6	1.505
GO:0019318	hexose metabolic process	48	31	22.64	0.04211	6	1.369
GO:0019693	ribose phosphate metabolic process	111	73	52.37	0.0005	6	1.394
GO:0019752	carboxylic acid metabolic process	357	220	168.42	2.4e-07	6	1.306
GO:0031669	cellular response to nutrient levels	59	40	27.83	0.00653	6	1.437
GO:0034622	cellular protein-containing complex asse...	99	68	46.71	0.00012	6	1.456
GO:0034645	cellular macromolecule biosynthetic proc...	882	484	416.1	4.9e-06	6	1.163
GO:0035556	intracellular signal transduction	177	104	83.5	0.00672	6	1.246
GO:0042135	neurotransmitter catabolic process	10	9	4.72	0.02695	6	1.907
GO:0042273	ribosomal large subunit biogenesis	22	20	10.38	0.00021	6	1.927
GO:0042274	ribosomal small subunit biogenesis	14	12	6.6	0.01656	6	1.818
GO:0042886	amide transport	229	139	108.04	0.0002	6	1.287
GO:0043604	amide biosynthetic process	294	218	138.7	4e-20	6	1.572
GO:0044265	cellular macromolecule catabolic process	114	68	53.78	0.0209	6	1.264
GO:0044267	cellular protein metabolic process	751	458	354.3	1e-14	6	1.293
GO:0045333	cellular respiration	86	52	40.57	0.03381	6	1.282
GO:0045454	cell redox homeostasis	19	16	8.96	0.00641	6	1.786
GO:0051169	nuclear transport	60	42	28.31	0.00213	6	1.484
GO:0055086	nucleobase-containing small molecule met...	214	141	100.96	3.3e-07	6	1.397
GO:0072522	purine-containing compound biosynthetic ...	62	46	29.25	0.00014	6	1.573
GO:0072525	pyridine-containing compound biosyntheti...	35	26	16.51	0.00641	6	1.575
GO:0090407	organophosphate biosynthetic process	132	89	62.27	2.5e-05	6	1.429
GO:0006323	DNA packaging	18	15	8.49	0.01012	7	1.767
GO:0006333	chromatin assembly or disassembly	14	12	6.6	0.01656	7	1.818
GO:0006520	cellular amino acid metabolic process	238	140	112.28	0.00125	7	1.247
GO:0006721	terpenoid metabolic process	15	12	7.08	0.03884	7	1.695
GO:0006753	nucleoside phosphate metabolic process	199	130	93.88	2.2e-06	7	1.385
GO:0006913	nucleocytoplasmic transport	37	31	17.46	5.6e-05	7	1.775
GO:0008299	isoprenoid biosynthetic process	18	15	8.49	0.01012	7	1.767
GO:0008654	phospholipid biosynthetic process	41	27	19.34	0.04507	7	1.396
GO:0009060	aerobic respiration	52	38	24.53	0.00109	7	1.549
GO:0009267	cellular response to starvation	52	35	24.53	0.01359	7	1.427
GO:0015833	peptide transport	223	139	105.2	3.4e-05	7	1.321
GO:0022618	ribonucleoprotein complex assembly	28	27	13.21	5e-07	7	2.044
GO:0032787	monocarboxylic acid metabolic process	102	71	48.12	4.4e-05	7	1.475
GO:0043043	peptide biosynthetic process	275	208	129.74	7.8e-21	7	1.603
GO:0044257	cellular protein catabolic process	81	49	38.21	0.0404	7	1.282
GO:0045934	negative regulation of nucleobase-contai...	20	15	9.44	0.04168	7	1.589
GO:0046390	ribose phosphate biosynthetic process	61	43	28.78	0.00147	7	1.494
GO:0046394	carboxylic acid biosynthetic process	177	111	83.5	0.00019	7	1.329
GO:0050657	nucleic acid transport	24	20	11.32	0.00214	7	1.767
GO:0072350	tricarboxylic acid metabolic process	25	19	11.79	0.01578	7	1.612
GO:0072594	establishment of protein localization to...	52	34	24.53	0.02562	7	1.386
GO:0006090	pyruvate metabolic process	30	22	14.15	0.01578	8	1.555
GO:0006101	citrate metabolic process	23	18	10.85	0.01255	8	1.659
GO:0006396	RNA processing	266	152	125.49	0.00367	8	1.211
GO:0006412	translation	268	207	126.43	1.4e-22	8	1.637
GO:0006631	fatty acid metabolic process	49	34	23.12	0.00799	8	1.471
GO:0008652	cellular amino acid biosynthetic process	112	70	52.84	0.00482	8	1.325
GO:0009117	nucleotide metabolic process	198	129	93.41	2.9e-06	8	1.381
GO:0009123	nucleoside monophosphate metabolic proce...	80	51	37.74	0.01072	8	1.351
GO:0009132	nucleoside diphosphate metabolic process	33	25	15.57	0.00513	8	1.606
GO:0009141	nucleoside triphosphate metabolic proces...	67	44	31.61	0.00963	8	1.392
GO:0009451	RNA modification	38	27	17.93	0.01284	8	1.506
GO:0015031	protein transport	221	138	104.26	3.3e-05	8	1.324
GO:0016108	tetraterpenoid metabolic process	10	9	4.72	0.02695	8	1.907
GO:0016114	terpenoid biosynthetic process	11	10	5.19	0.01636	8	1.927
GO:0034660	ncRNA metabolic process	188	120	88.69	3.2e-05	8	1.353
GO:0042255	ribosome assembly	22	21	10.38	2.6e-05	8	2.023
GO:0043038	amino acid activation	36	25	16.98	0.02461	8	1.472
GO:0046112	nucleobase biosynthetic process	12	10	5.66	0.044	8	1.767
GO:0050658	RNA transport	24	20	11.32	0.00214	8	1.767
GO:0051052	regulation of DNA metabolic process	17	13	8.02	0.04991	8	1.621
GO:0051168	nuclear export	20	16	9.44	0.01444	8	1.695
GO:0072330	monocarboxylic acid biosynthetic process	57	37	26.89	0.02256	8	1.376
GO:1901293	nucleoside phosphate biosynthetic proces...	80	55	37.74	0.00067	8	1.457
GO:1901605	alpha-amino acid metabolic process	155	93	73.12	0.00513	8	1.272
GO:0000027	ribosomal large subunit assembly	12	12	5.66	0.00106	9	2.12
GO:0006099	tricarboxylic acid cycle	22	17	10.38	0.01806	9	1.638
GO:0006163	purine nucleotide metabolic process	104	68	49.06	0.00106	9	1.386
GO:0006399	tRNA metabolic process	100	62	47.18	0.01034	9	1.314
GO:0006405	RNA export from nucleus	18	16	8.49	0.00214	9	1.885
GO:0006413	translational initiation	41	28	19.34	0.0224	9	1.448
GO:0006414	translational elongation	17	13	8.02	0.04991	9	1.621
GO:0006886	intracellular protein transport	185	116	87.28	0.00013	9	1.329
GO:0009064	glutamine family amino acid metabolic pr...	45	32	21.23	0.0062	9	1.507
GO:0009124	nucleoside monophosphate biosynthetic pr...	54	37	25.48	0.00725	9	1.452
GO:0009126	purine nucleoside monophosphate metaboli...	77	51	36.33	0.00369	9	1.404
GO:0009135	purine nucleoside diphosphate metabolic ...	30	22	14.15	0.01578	9	1.555
GO:0009142	nucleoside triphosphate biosynthetic pro...	38	29	17.93	0.00185	9	1.617
GO:0009144	purine nucleoside triphosphate metabolic...	64	42	30.19	0.01156	9	1.391
GO:0009161	ribonucleoside monophosphate metabolic p...	78	50	36.8	0.01012	9	1.359
GO:0009165	nucleotide biosynthetic process	79	54	37.27	0.00094	9	1.449
GO:0009185	ribonucleoside diphosphate metabolic pro...	30	22	14.15	0.01578	9	1.555
GO:0009199	ribonucleoside triphosphate metabolic pr...	65	43	30.67	0.00876	9	1.402
GO:0009259	ribonucleotide metabolic process	92	61	43.4	0.00125	9	1.406
GO:0016072	rRNA metabolic process	98	66	46.23	0.00039	9	1.428
GO:0016116	carotenoid metabolic process	10	9	4.72	0.02695	9	1.907
GO:0019362	pyridine nucleotide metabolic process	89	62	41.99	0.00014	9	1.477
GO:0034470	ncRNA processing	131	80	61.8	0.00558	9	1.294
GO:0046939	nucleotide phosphorylation	23	17	10.85	0.03348	9	1.567
GO:0051253	negative regulation of RNA metabolic pro...	17	14	8.02	0.01578	9	1.746
GO:1901607	alpha-amino acid biosynthetic process	101	66	47.65	0.00128	9	1.385
GO:0006164	purine nucleotide biosynthetic process	59	43	27.83	0.0005	10	1.545
GO:0006165	nucleoside diphosphate phosphorylation	22	16	10.38	0.04991	10	1.541
GO:0006364	rRNA processing	80	53	37.74	0.00294	10	1.404
GO:0006611	protein export from nucleus	18	15	8.49	0.01012	10	1.767
GO:0009084	glutamine family amino acid biosynthetic...	29	23	13.68	0.00287	10	1.681
GO:0009127	purine nucleoside monophosphate biosynth...	51	37	24.06	0.0016	10	1.538
GO:0009145	purine nucleoside triphosphate biosynthe...	37	28	17.46	0.00276	10	1.604
GO:0009150	purine ribonucleotide metabolic process	89	60	41.99	0.00077	10	1.429
GO:0009156	ribonucleoside monophosphate biosyntheti...	52	36	24.53	0.00653	10	1.468
GO:0009167	purine ribonucleoside monophosphate meta...	76	50	35.85	0.00513	10	1.395
GO:0009179	purine ribonucleoside diphosphate metabo...	30	22	14.15	0.01578	10	1.555
GO:0009201	ribonucleoside triphosphate biosynthetic...	38	29	17.93	0.00185	10	1.617
GO:0009205	purine ribonucleoside triphosphate metab...	64	42	30.19	0.01156	10	1.391
GO:0009260	ribonucleotide biosynthetic process	60	43	28.31	0.0009	10	1.519
GO:0019363	pyridine nucleotide biosynthetic process	31	22	14.62	0.02632	10	1.505
GO:0043039	tRNA aminoacylation	36	25	16.98	0.02461	10	1.472
GO:0046496	nicotinamide nucleotide metabolic proces...	89	62	41.99	0.00014	10	1.477
GO:1902679	negative regulation of RNA biosynthetic ...	17	14	8.02	0.01578	10	1.746
GO:0000154	rRNA modification	10	9	4.72	0.02695	11	1.907
GO:0006383	transcription by RNA polymerase III	10	9	4.72	0.02695	11	1.907
GO:0006418	tRNA aminoacylation for protein translat...	36	25	16.98	0.02461	11	1.472
GO:0006537	glutamate biosynthetic process	12	10	5.66	0.044	11	1.767
GO:0009152	purine ribonucleotide biosynthetic proce...	57	42	26.89	0.00041	11	1.562
GO:0009168	purine ribonucleoside monophosphate bios...	50	36	23.59	0.00228	11	1.526
GO:0009206	purine ribonucleoside triphosphate biosy...	37	28	17.46	0.00276	11	1.604
GO:0019359	nicotinamide nucleotide biosynthetic pro...	31	22	14.62	0.02632	11	1.505
GO:0019674	NAD metabolic process	41	28	19.34	0.0224	11	1.448
GO:0044030	regulation of DNA methylation	11	10	5.19	0.01636	11	1.927
GO:0046031	ADP metabolic process	30	22	14.15	0.01578	11	1.555
GO:0046034	ATP metabolic process	60	39	28.31	0.01806	11	1.378
GO:0071426	ribonucleoprotein complex export from nu...	17	15	8.02	0.00369	11	1.87
GO:0098781	ncRNA transcription	44	33	20.76	0.00128	11	1.59
GO:1903507	negative regulation of nucleic acid-temp...	17	14	8.02	0.01578	11	1.746
GO:0006734	NADH metabolic process	34	23	16.04	0.04719	12	1.434
GO:0006754	ATP biosynthetic process	35	26	16.51	0.00641	12	1.575
GO:0009303	rRNA transcription	31	25	14.62	0.00115	12	1.71
GO:0045892	negative regulation of transcription, DN...	17	14	8.02	0.01578	12	1.746

### Sheet: Table 2, Non-Circadian RNA
GO ID	GO Term	No. Annotated	No. Significant	No. Expected	BH Adj. P	Level	Fold Enrichment
GO:0008150	biological_process	4977	664	664	1	1	1
GO:0000003	reproduction	224	39	29.88	0.3575	2	1.305
GO:0008152	metabolic process	3182	415	424.52	0.929	2	0.9776
GO:0009987	cellular process	3701	544	493.76	0.00038	2	1.102
GO:0032502	developmental process	259	46	34.55	0.2438	2	1.331
GO:0051179	localization	815	105	108.73	0.8945	2	0.9657
GO:0006457	protein folding	63	19	8.41	0.03105	3	2.259
GO:0006807	nitrogen compound metabolic process	2163	317	288.57	0.1524	3	1.099
GO:0009056	catabolic process	473	73	63.1	0.4978	3	1.157
GO:0009058	biosynthetic process	1329	182	177.31	0.7877	3	1.026
GO:0019954	asexual reproduction	112	28	14.94	0.0353	3	1.874
GO:0033036	macromolecule localization	269	51	35.89	0.1027	3	1.421
GO:0043934	sporulation	152	31	20.28	0.1524	3	1.529
GO:0044237	cellular metabolic process	2319	338	309.39	0.1524	3	1.092
GO:0048856	anatomical structure development	237	42	31.62	0.2972	3	1.328
GO:0051234	establishment of localization	797	101	106.33	0.9094	3	0.9499
GO:0051641	cellular localization	274	53	36.56	0.07211	3	1.45
GO:0071704	organic substance metabolic process	2757	382	367.82	0.6151	3	1.039
GO:0030436	asexual sporulation	111	28	14.81	0.0353	4	1.891
GO:0070727	cellular macromolecule localization	199	42	26.55	0.04594	4	1.582
GO:1901564	organonitrogen compound metabolic proces...	1321	214	176.24	0.02857	4	1.214
GO:0016192	vesicle-mediated transport	168	40	22.41	0.02857	5	1.785
GO:0033013	tetrapyrrole metabolic process	15	8	2	0.02857	5	4
GO:0034613	cellular protein localization	199	42	26.55	0.04594	5	1.582
GO:0061794	conidium development	108	28	14.41	0.02857	5	1.943
GO:0006778	porphyrin-containing compound metabolic ...	13	7	1.73	0.0353	6	4.046
GO:0033014	tetrapyrrole biosynthetic process	15	8	2	0.02857	6	4
GO:0043632	modification-dependent macromolecule cat...	73	20	9.74	0.03947	6	2.053
GO:0048193	Golgi vesicle transport	50	17	6.67	0.02857	6	2.549
GO:0048315	conidium formation	108	28	14.41	0.02857	6	1.943
GO:0006605	protein targeting	105	26	14.01	0.03947	7	1.856
GO:0006779	porphyrin-containing compound biosynthet...	13	7	1.73	0.0353	7	4.046
GO:0044257	cellular protein catabolic process	81	22	10.81	0.0353	7	2.035
GO:0051603	proteolysis involved in cellular protein...	73	20	9.74	0.03947	8	2.053
GO:0008380	RNA splicing	87	23	11.61	0.03623	9	1.981
GO:0019941	modification-dependent protein catabolic...	72	20	9.61	0.03786	9	2.081
GO:0006511	ubiquitin-dependent protein catabolic pr...	71	20	9.47	0.0353	10	2.112

### Sheet: Table 3, Circadian Protein
GO ID	GO Term	No. Annotated	No. Significant	No. Expected	BH Adj. P	Level	Fold Enrichment
GO:0008150	biological_process	4977	1051	1051	1	1	1
GO:0000003	reproduction	224	64	47.3	0.03714	2	1.353
GO:0008152	metabolic process	3182	708	671.95	0.04138	2	1.054
GO:0009987	cellular process	3701	859	781.55	4.7e-08	2	1.099
GO:0032501	multicellular organismal process	159	49	33.58	0.02503	2	1.459
GO:0032502	developmental process	259	72	54.69	0.04306	2	1.317
GO:0040007	growth	236	66	49.84	0.0498	2	1.324
GO:0048511	rhythmic process	49	19	10.35	0.03145	2	1.836
GO:0050896	response to stimulus	2229	548	470.7	3.1e-06	2	1.164
GO:0065007	biological regulation	1052	232	222.15	0.5005	2	1.044
GO:0071840	cellular component organization or bioge...	609	163	128.6	0.00504	2	1.267
GO:0003006	developmental process involved in reprod...	176	51	37.17	0.05618	3	1.372
GO:0006807	nitrogen compound metabolic process	2163	514	456.76	0.00104	3	1.125
GO:0006950	response to stress	1630	405	344.21	0.0002	3	1.177
GO:0007154	cell communication	295	78	62.3	0.08974	3	1.252
GO:0009058	biosynthetic process	1329	341	280.65	8.5e-05	3	1.215
GO:0009605	response to external stimulus	111	31	23.44	0.2125	3	1.323
GO:0009628	response to abiotic stimulus	443	146	93.55	1.3e-07	3	1.561
GO:0016043	cellular component organization	482	133	101.78	0.00504	3	1.307
GO:0019954	asexual reproduction	112	39	23.65	0.00921	3	1.649
GO:0030447	filamentous growth	166	51	35.05	0.02331	3	1.455
GO:0042221	response to chemical	1591	376	335.97	0.02128	3	1.119
GO:0043934	sporulation	152	46	32.1	0.03943	3	1.433
GO:0044085	cellular component biogenesis	258	75	54.48	0.01629	3	1.377
GO:0044237	cellular metabolic process	2319	564	489.71	8.1e-06	3	1.152
GO:0044238	primary metabolic process	2633	604	556.01	0.00907	3	1.086
GO:0044281	small molecule metabolic process	614	189	129.66	1.6e-07	3	1.458
GO:0048856	anatomical structure development	237	70	50.05	0.01524	3	1.399
GO:0048869	cellular developmental process	165	49	34.84	0.04306	3	1.406
GO:0050789	regulation of biological process	884	184	186.68	0.841	3	0.9856
GO:0051716	cellular response to stimulus	1714	424	361.95	0.00017	3	1.171
GO:0055114	oxidation-reduction process	552	145	116.57	0.01651	3	1.244
GO:0065008	regulation of biological quality	206	60	43.5	0.03134	3	1.379
GO:0071704	organic substance metabolic process	2757	627	582.2	0.01411	3	1.077
GO:0006082	organic acid metabolic process	361	109	76.23	0.00054	4	1.43
GO:0006091	generation of precursor metabolites and ...	160	53	33.79	0.00504	4	1.569
GO:0006790	sulfur compound metabolic process	69	25	14.57	0.02676	4	1.716
GO:0006793	phosphorus metabolic process	498	139	105.16	0.00234	4	1.322
GO:0006970	response to osmotic stress	51	22	10.77	0.00624	4	2.043
GO:0006979	response to oxidative stress	1372	344	289.73	0.0006	4	1.187
GO:0006996	organelle organization	372	104	78.56	0.0114	4	1.324
GO:0007275	multicellular organism development	152	47	32.1	0.02659	4	1.464
GO:0009266	response to temperature stimulus	51	23	10.77	0.00256	4	2.136
GO:0009314	response to radiation	365	119	77.08	4.3e-06	4	1.544
GO:0022607	cellular component assembly	117	37	24.71	0.04018	4	1.497
GO:0030154	cell differentiation	155	47	32.73	0.03525	4	1.436
GO:0030436	asexual sporulation	111	39	23.44	0.00793	4	1.664
GO:0030448	hyphal growth	165	51	34.84	0.02132	4	1.464
GO:0033554	cellular response to stress	1508	372	318.45	0.00104	4	1.168
GO:0034641	cellular nitrogen compound metabolic pro...	1448	339	305.78	0.04998	4	1.109
GO:0042592	homeostatic process	154	47	32.52	0.03134	4	1.445
GO:0044249	cellular biosynthetic process	1273	331	268.82	3.4e-05	4	1.231
GO:0070887	cellular response to chemical stimulus	1373	344	289.94	0.00062	4	1.186
GO:0071496	cellular response to external stimulus	59	22	12.46	0.02999	4	1.766
GO:1901564	organonitrogen compound metabolic proces...	1321	363	278.96	2.5e-08	4	1.301
GO:1901576	organic substance biosynthetic process	1292	332	272.83	0.0001	4	1.217
GO:0005996	monosaccharide metabolic process	52	21	10.98	0.01629	5	1.913
GO:0006796	phosphate-containing compound metabolic ...	487	132	102.84	0.0098	5	1.284
GO:0006972	hyperosmotic response	13	8	2.75	0.02148	5	2.909
GO:0009059	macromolecule biosynthetic process	888	223	187.52	0.01324	5	1.189
GO:0009408	response to heat	38	18	8.02	0.00566	5	2.244
GO:0009416	response to light stimulus	363	119	76.66	3.3e-06	5	1.552
GO:0009651	response to salt stress	37	17	7.81	0.01042	5	2.177
GO:0015980	energy derivation by oxidation of organi...	133	43	28.09	0.01872	5	1.531
GO:0019538	protein metabolic process	853	236	180.13	1.7e-05	5	1.31
GO:0019637	organophosphate metabolic process	274	78	57.86	0.02198	5	1.348
GO:0031668	cellular response to extracellular stimu...	59	22	12.46	0.02999	5	1.766
GO:0034599	cellular response to oxidative stress	1334	337	281.7	0.00043	5	1.196
GO:0043436	oxoacid metabolic process	360	109	76.02	0.00052	5	1.434
GO:0043603	cellular amide metabolic process	313	109	66.1	3.7e-07	5	1.649
GO:0044260	cellular macromolecule metabolic process	1428	340	301.55	0.02239	5	1.128
GO:0044271	cellular nitrogen compound biosynthetic ...	929	242	196.18	0.00104	5	1.234
GO:0048468	cell development	152	47	32.1	0.02659	5	1.464
GO:0048731	system development	150	46	31.68	0.03134	5	1.452
GO:0062012	regulation of small molecule metabolic p...	32	16	6.76	0.00566	5	2.367
GO:0065003	protein-containing complex assembly	103	33	21.75	0.04723	5	1.517
GO:1901566	organonitrogen compound biosynthetic pro...	595	189	125.65	2.5e-08	5	1.504
GO:0006109	regulation of carbohydrate metabolic pro...	19	11	4.01	0.00921	6	2.743
GO:0006112	energy reserve metabolic process	33	15	6.97	0.01855	6	2.152
GO:0006518	peptide metabolic process	285	102	60.18	2.6e-07	6	1.695
GO:0019752	carboxylic acid metabolic process	357	108	75.39	0.00054	6	1.433
GO:0031669	cellular response to nutrient levels	59	22	12.46	0.02999	6	1.766
GO:0034622	cellular protein-containing complex asse...	99	32	20.91	0.04636	6	1.53
GO:0034645	cellular macromolecule biosynthetic proc...	882	222	186.25	0.01232	6	1.192
GO:0042538	hyperosmotic salinity response	11	7	2.32	0.02725	6	3.017
GO:0043467	regulation of generation of precursor me...	17	10	3.59	0.01205	6	2.786
GO:0043604	amide biosynthetic process	294	105	62.08	2e-07	6	1.691
GO:0044267	cellular protein metabolic process	751	221	158.59	2.6e-07	6	1.394
GO:0055086	nucleobase-containing small molecule met...	214	65	45.19	0.01175	6	1.438
GO:0061458	reproductive system development	150	46	31.68	0.03134	6	1.452
GO:0061794	conidium development	108	39	22.81	0.00504	6	1.71
GO:0006520	cellular amino acid metabolic process	238	67	50.26	0.04248	7	1.333
GO:0006753	nucleoside phosphate metabolic process	199	61	42.02	0.01243	7	1.452
GO:0010675	regulation of cellular carbohydrate meta...	18	10	3.8	0.01802	7	2.632
GO:0032787	monocarboxylic acid metabolic process	102	37	21.54	0.00566	7	1.718
GO:0032881	regulation of polysaccharide metabolic p...	18	10	3.8	0.01802	7	2.632
GO:0034440	lipid oxidation	14	9	2.96	0.01002	7	3.041
GO:0043043	peptide biosynthetic process	275	101	58.07	1.3e-07	7	1.739
GO:0048315	conidium formation	108	39	22.81	0.00504	7	1.71
GO:0048608	reproductive structure development	150	46	31.68	0.03134	7	1.452
GO:0005977	glycogen metabolic process	25	12	5.28	0.02586	8	2.273
GO:0006412	translation	268	98	56.59	2e-07	8	1.732
GO:0006470	protein dephosphorylation	18	9	3.8	0.0485	8	2.368
GO:0006631	fatty acid metabolic process	49	23	10.35	0.00125	8	2.222
GO:0009117	nucleotide metabolic process	198	61	41.81	0.0116	8	1.459
GO:0010906	regulation of glucose metabolic process	16	9	3.38	0.02411	8	2.663
GO:0055067	monovalent inorganic cation homeostasis	29	14	6.12	0.01433	8	2.288
GO:0075259	spore-bearing structure development	150	46	31.68	0.03134	8	1.452
GO:1901293	nucleoside phosphate biosynthetic proces...	80	27	16.89	0.04601	8	1.599
GO:0006885	regulation of pH	29	14	6.12	0.01433	9	2.288
GO:0009165	nucleotide biosynthetic process	79	27	16.68	0.04018	9	1.619
GO:0019395	fatty acid oxidation	14	9	2.96	0.01002	9	3.041
GO:0030004	cellular monovalent inorganic cation hom...	28	13	5.91	0.02532	9	2.2
GO:0070873	regulation of glycogen metabolic process	16	9	3.38	0.02411	9	2.663
GO:0006525	arginine metabolic process	16	9	3.38	0.02411	10	2.663
GO:0030641	regulation of cellular pH	28	13	5.91	0.02532	10	2.2

### Sheet: Table 4, Non-Circadian Protein
GO ID	GO Term	No. Annotated	No. Significant	No. Expected	BH Adj. P	Level	Fold Enrichment
GO:0008150	biological_process	4977	1224	1224	1	1	1
GO:0008152	metabolic process	3182	827	782.55	0.0101	2	1.057
GO:0009987	cellular process	3701	1013	910.19	4.3e-13	2	1.113
GO:0040007	growth	236	67	58.04	0.2615	2	1.154
GO:0051179	localization	815	184	200.43	1	2	0.918
GO:0065007	biological regulation	1052	260	258.72	0.7002	2	1.005
GO:0071840	cellular component organization or bioge...	609	199	149.77	4.3e-05	2	1.329
GO:0006457	protein folding	63	29	15.49	0.00189	3	1.872
GO:0006807	nitrogen compound metabolic process	2163	595	531.95	0.00038	3	1.119
GO:0009056	catabolic process	473	132	116.33	0.1521	3	1.135
GO:0009058	biosynthetic process	1329	401	326.84	2.3e-06	3	1.227
GO:0016043	cellular component organization	482	150	118.54	0.00369	3	1.265
GO:0033036	macromolecule localization	269	99	66.16	9.6e-05	3	1.496
GO:0044085	cellular component biogenesis	258	96	63.45	8.1e-05	3	1.513
GO:0044237	cellular metabolic process	2319	654	570.31	1.6e-06	3	1.147
GO:0044238	primary metabolic process	2633	704	647.54	0.00152	3	1.087
GO:0044281	small molecule metabolic process	614	192	151	0.00069	3	1.272
GO:0050789	regulation of biological process	884	212	217.4	0.878	3	0.9752
GO:0051234	establishment of localization	797	176	196.01	1	3	0.8979
GO:0051641	cellular localization	274	107	67.39	2.3e-06	3	1.588
GO:0055114	oxidation-reduction process	552	139	135.75	0.6295	3	1.024
GO:0065008	regulation of biological quality	206	61	50.66	0.1713	3	1.204
GO:0071704	organic substance metabolic process	2757	733	678.03	0.00183	3	1.081
GO:0001505	regulation of neurotransmitter levels	16	9	3.93	0.03448	4	2.29
GO:0006082	organic acid metabolic process	361	121	88.78	0.0008	4	1.363
GO:0006091	generation of precursor metabolites and ...	160	56	39.35	0.01364	4	1.423
GO:0006996	organelle organization	372	117	91.49	0.00922	4	1.279
GO:0008104	protein localization	240	91	59.02	6.4e-05	4	1.542
GO:0017144	drug metabolic process	162	61	39.84	0.00155	4	1.531
GO:0022607	cellular component assembly	117	44	28.77	0.00897	4	1.529
GO:0022613	ribonucleoprotein complex biogenesis	152	57	37.38	0.00236	4	1.525
GO:0034641	cellular nitrogen compound metabolic pro...	1448	410	356.11	0.00099	4	1.151
GO:0040008	regulation of growth	50	21	12.3	0.02897	4	1.707
GO:0043933	protein-containing complex subunit organ...	115	44	28.28	0.00634	4	1.556
GO:0044248	cellular catabolic process	295	101	72.55	0.00125	4	1.392
GO:0044249	cellular biosynthetic process	1273	388	313.07	1.3e-06	4	1.239
GO:0044283	small molecule biosynthetic process	244	100	60.01	5.7e-07	4	1.666
GO:0051186	cofactor metabolic process	203	70	49.92	0.00714	4	1.402
GO:0051640	organelle localization	35	17	8.61	0.01352	4	1.974
GO:0051649	establishment of localization in cell	246	96	60.5	9.7e-06	4	1.587
GO:0061024	membrane organization	46	20	11.31	0.02344	4	1.768
GO:0070727	cellular macromolecule localization	199	79	48.94	4.3e-05	4	1.614
GO:0097435	supramolecular fiber organization	25	12	6.15	0.04399	4	1.951
GO:1901564	organonitrogen compound metabolic proces...	1321	398	324.88	2.8e-06	4	1.225
GO:1901576	organic substance biosynthetic process	1292	394	317.74	9.9e-07	4	1.24
GO:0006732	coenzyme metabolic process	143	48	35.17	0.04325	5	1.365
GO:0007005	mitochondrion organization	75	35	18.44	0.00049	5	1.898
GO:0008202	steroid metabolic process	26	14	6.39	0.0101	5	2.191
GO:0009059	macromolecule biosynthetic process	888	248	218.39	0.03448	5	1.136
GO:0010467	gene expression	973	288	239.29	0.00072	5	1.204
GO:0015980	energy derivation by oxidation of organi...	133	45	32.71	0.04562	5	1.376
GO:0016053	organic acid biosynthetic process	177	68	43.53	0.00049	5	1.562
GO:0016192	vesicle-mediated transport	168	58	41.32	0.01596	5	1.404
GO:0019538	protein metabolic process	853	253	209.78	0.00155	5	1.206
GO:0019637	organophosphate metabolic process	274	93	67.39	0.00235	5	1.38
GO:0033013	tetrapyrrole metabolic process	15	9	3.69	0.02323	5	2.439
GO:0034613	cellular protein localization	199	79	48.94	4.3e-05	5	1.614
GO:0040009	regulation of growth rate	48	20	11.8	0.03448	5	1.695
GO:0042133	neurotransmitter metabolic process	16	9	3.93	0.03448	5	2.29
GO:0042254	ribosome biogenesis	146	56	35.91	0.00159	5	1.559
GO:0043436	oxoacid metabolic process	360	121	88.54	0.00072	5	1.367
GO:0043603	cellular amide metabolic process	313	122	76.98	4.9e-07	5	1.585
GO:0044270	cellular nitrogen compound catabolic pro...	84	32	20.66	0.0242	5	1.549
GO:0044271	cellular nitrogen compound biosynthetic ...	929	282	228.47	0.00014	5	1.234
GO:0045184	establishment of protein localization	224	87	55.09	4.3e-05	5	1.579
GO:0046700	heterocycle catabolic process	81	31	19.92	0.02482	5	1.556
GO:0046907	intracellular transport	245	96	60.25	8.4e-06	5	1.593
GO:0051188	cofactor biosynthetic process	111	43	27.3	0.0055	5	1.575
GO:0051647	nucleus localization	11	7	2.71	0.03448	5	2.583
GO:0065003	protein-containing complex assembly	103	39	25.33	0.01352	5	1.54
GO:0071705	nitrogen compound transport	278	95	68.37	0.00176	5	1.389
GO:0072521	purine-containing compound metabolic pro...	107	43	26.31	0.00238	5	1.634
GO:1901137	carbohydrate derivative biosynthetic pro...	140	50	34.43	0.01436	5	1.452
GO:1901566	organonitrogen compound biosynthetic pro...	595	235	146.33	4.8e-15	5	1.606
GO:1901617	organic hydroxy compound biosynthetic pr...	38	17	9.35	0.02924	5	1.818
GO:0006518	peptide metabolic process	285	115	70.09	1.5e-07	6	1.641
GO:0006694	steroid biosynthetic process	22	11	5.41	0.04169	6	2.033
GO:0006720	isoprenoid metabolic process	23	12	5.66	0.02423	6	2.12
GO:0009108	coenzyme biosynthetic process	69	28	16.97	0.01679	6	1.65
GO:0016125	sterol metabolic process	16	11	3.93	0.00242	6	2.799
GO:0016128	phytosteroid metabolic process	12	8	2.95	0.01679	6	2.712
GO:0019693	ribose phosphate metabolic process	111	43	27.3	0.0055	6	1.575
GO:0019752	carboxylic acid metabolic process	357	121	87.8	0.00053	6	1.378
GO:0032940	secretion by cell	27	13	6.64	0.03448	6	1.958
GO:0033014	tetrapyrrole biosynthetic process	15	9	3.69	0.02323	6	2.439
GO:0033365	protein localization to organelle	64	25	15.74	0.03448	6	1.588
GO:0034622	cellular protein-containing complex asse...	99	37	24.35	0.01934	6	1.52
GO:0034645	cellular macromolecule biosynthetic proc...	882	246	216.91	0.03566	6	1.134
GO:0034655	nucleobase-containing compound catabolic...	62	29	15.25	0.00152	6	1.902
GO:0042886	amide transport	229	86	56.32	0.00014	6	1.527
GO:0043604	amide biosynthetic process	294	120	72.3	3.2e-08	6	1.66
GO:0044107	cellular alcohol metabolic process	12	8	2.95	0.01679	6	2.712
GO:0044265	cellular macromolecule catabolic process	114	50	28.04	0.00012	6	1.783
GO:0044267	cellular protein metabolic process	751	232	184.69	0.0003	6	1.256
GO:0046165	alcohol biosynthetic process	27	13	6.64	0.03448	6	1.958
GO:0046434	organophosphate catabolic process	33	17	8.12	0.00672	6	2.094
GO:0055086	nucleobase-containing small molecule met...	214	69	52.63	0.03285	6	1.311
GO:0072522	purine-containing compound biosynthetic ...	62	32	15.25	0.00011	6	2.098
GO:0072525	pyridine-containing compound biosyntheti...	35	16	8.61	0.02906	6	1.858
GO:0090407	organophosphate biosynthetic process	132	56	32.46	0.00012	6	1.725
GO:0097384	cellular lipid biosynthetic process	12	8	2.95	0.01679	6	2.712
GO:1902652	secondary alcohol metabolic process	13	8	3.2	0.02906	6	2.5
GO:1990542	mitochondrial transmembrane transport	18	12	4.43	0.00208	6	2.709
GO:0006520	cellular amino acid metabolic process	238	83	58.53	0.00198	7	1.418
GO:0006753	nucleoside phosphate metabolic process	199	66	48.94	0.02177	7	1.349
GO:0006887	exocytosis	18	11	4.43	0.00897	7	2.483
GO:0006913	nucleocytoplasmic transport	37	16	9.1	0.04572	7	1.758
GO:0008204	ergosterol metabolic process	12	8	2.95	0.01679	7	2.712
GO:0008299	isoprenoid biosynthetic process	18	10	4.43	0.02812	7	2.257
GO:0009060	aerobic respiration	52	23	12.79	0.01153	7	1.798
GO:0015833	peptide transport	223	86	54.84	5.8e-05	7	1.568
GO:0016126	sterol biosynthetic process	12	8	2.95	0.01679	7	2.712
GO:0016129	phytosteroid biosynthetic process	12	8	2.95	0.01679	7	2.712
GO:0034404	nucleobase-containing small molecule bio...	38	20	9.35	0.00198	7	2.139
GO:0043043	peptide biosynthetic process	275	114	67.63	3.2e-08	7	1.686
GO:0043632	modification-dependent macromolecule cat...	73	33	17.95	0.00129	7	1.838
GO:0044108	cellular alcohol biosynthetic process	12	8	2.95	0.01679	7	2.712
GO:0044257	cellular protein catabolic process	81	35	19.92	0.00192	7	1.757
GO:0046390	ribose phosphate biosynthetic process	61	32	15	7.9e-05	7	2.133
GO:0046394	carboxylic acid biosynthetic process	177	68	43.53	0.00049	7	1.562
GO:0051258	protein polymerization	18	12	4.43	0.00208	7	2.709
GO:0070585	protein localization to mitochondrion	25	13	6.15	0.01881	7	2.114
GO:0072594	establishment of protein localization to...	52	23	12.79	0.01153	7	1.798
GO:1902653	secondary alcohol biosynthetic process	13	8	3.2	0.02906	7	2.5
GO:0006090	pyruvate metabolic process	30	14	7.38	0.03448	8	1.897
GO:0006099	tricarboxylic acid cycle	22	11	5.41	0.04169	8	2.033
GO:0006412	translation	268	114	65.91	7.3e-09	8	1.73
GO:0006696	ergosterol biosynthetic process	12	8	2.95	0.01679	8	2.712
GO:0008652	cellular amino acid biosynthetic process	112	47	27.54	0.00066	8	1.707
GO:0009081	branched-chain amino acid metabolic proc...	22	13	5.41	0.0055	8	2.403
GO:0009117	nucleotide metabolic process	198	65	48.69	0.02815	8	1.335
GO:0009123	nucleoside monophosphate metabolic proce...	80	36	19.67	0.0008	8	1.83
GO:0009132	nucleoside diphosphate metabolic process	33	15	8.12	0.03448	8	1.847
GO:0009141	nucleoside triphosphate metabolic proces...	67	26	16.48	0.03448	8	1.578
GO:0015031	protein transport	221	86	54.35	4.3e-05	8	1.582
GO:0034660	ncRNA metabolic process	188	68	46.24	0.00219	8	1.471
GO:0051603	proteolysis involved in cellular protein...	73	33	17.95	0.00129	8	1.838
GO:0072655	establishment of protein localization to...	25	13	6.15	0.01881	8	2.114
GO:1901292	nucleoside phosphate catabolic process	28	14	6.89	0.02048	8	2.032
GO:1901293	nucleoside phosphate biosynthetic proces...	80	36	19.67	0.0008	8	1.83
GO:1901605	alpha-amino acid metabolic process	155	54	38.12	0.01679	8	1.417
GO:0006163	purine nucleotide metabolic process	104	42	25.58	0.00242	9	1.642
GO:0006886	intracellular protein transport	185	77	45.5	8.4e-06	9	1.692
GO:0009069	serine family amino acid metabolic proce...	31	14	7.62	0.04572	9	1.837
GO:0009082	branched-chain amino acid biosynthetic p...	13	10	3.2	0.00151	9	3.125
GO:0009124	nucleoside monophosphate biosynthetic pr...	54	28	13.28	0.00032	9	2.108
GO:0009126	purine nucleoside monophosphate metaboli...	77	34	18.94	0.00156	9	1.795
GO:0009135	purine nucleoside diphosphate metabolic ...	30	14	7.38	0.03448	9	1.897
GO:0009142	nucleoside triphosphate biosynthetic pro...	38	19	9.35	0.0055	9	2.032
GO:0009144	purine nucleoside triphosphate metabolic...	64	25	15.74	0.03448	9	1.588
GO:0009161	ribonucleoside monophosphate metabolic p...	78	34	19.18	0.00192	9	1.773
GO:0009165	nucleotide biosynthetic process	79	35	19.43	0.0013	9	1.801
GO:0009166	nucleotide catabolic process	27	14	6.64	0.01526	9	2.108
GO:0009185	ribonucleoside diphosphate metabolic pro...	30	14	7.38	0.03448	9	1.897
GO:0009199	ribonucleoside triphosphate metabolic pr...	65	26	15.99	0.02495	9	1.626
GO:0009259	ribonucleotide metabolic process	92	40	22.63	0.0008	9	1.768
GO:0010498	proteasomal protein catabolic process	33	15	8.12	0.03448	9	1.847
GO:0016072	rRNA metabolic process	98	39	24.1	0.00547	9	1.618
GO:0017038	protein import	31	15	7.62	0.02177	9	1.969
GO:0019941	modification-dependent protein catabolic...	72	32	17.71	0.00192	9	1.807
GO:0034470	ncRNA processing	131	46	32.22	0.02482	9	1.428
GO:0042866	pyruvate biosynthetic process	21	11	5.16	0.03067	9	2.132
GO:0046939	nucleotide phosphorylation	23	13	5.66	0.00897	9	2.297
GO:0071806	protein transmembrane transport	27	13	6.64	0.03448	9	1.958
GO:1901607	alpha-amino acid biosynthetic process	101	40	24.84	0.0053	9	1.61
GO:0006164	purine nucleotide biosynthetic process	59	29	14.51	0.00068	10	1.999
GO:0006165	nucleoside diphosphate phosphorylation	22	12	5.41	0.01679	10	2.218
GO:0006511	ubiquitin-dependent protein catabolic pr...	71	32	17.46	0.00155	10	1.833
GO:0006605	protein targeting	105	46	25.82	0.00026	10	1.782
GO:0009127	purine nucleoside monophosphate biosynth...	51	26	12.54	0.00072	10	2.073
GO:0009145	purine nucleoside triphosphate biosynthe...	37	18	9.1	0.0101	10	1.978
GO:0009150	purine ribonucleotide metabolic process	89	38	21.89	0.00155	10	1.736
GO:0009156	ribonucleoside monophosphate biosyntheti...	52	26	12.79	0.00099	10	2.033
GO:0009167	purine ribonucleoside monophosphate meta...	76	33	18.69	0.00236	10	1.766
GO:0009179	purine ribonucleoside diphosphate metabo...	30	14	7.38	0.03448	10	1.897
GO:0009201	ribonucleoside triphosphate biosynthetic...	38	19	9.35	0.0055	10	2.032
GO:0009205	purine ribonucleoside triphosphate metab...	64	25	15.74	0.03448	10	1.588
GO:0009260	ribonucleotide biosynthetic process	60	31	14.76	0.00014	10	2.1
GO:0044743	protein transmembrane import into intrac...	21	11	5.16	0.03067	10	2.132
GO:0065002	intracellular protein transmembrane tran...	23	12	5.66	0.02423	10	2.12
GO:0006626	protein targeting to mitochondrion	25	13	6.15	0.01881	11	2.114
GO:0009152	purine ribonucleotide biosynthetic proce...	57	29	14.02	0.00035	11	2.068
GO:0009168	purine ribonucleoside monophosphate bios...	50	25	12.3	0.00129	11	2.033
GO:0009206	purine ribonucleoside triphosphate biosy...	37	18	9.1	0.0101	11	1.978
GO:0046031	ADP metabolic process	30	14	7.38	0.03448	11	1.897
GO:0046040	IMP metabolic process	11	8	2.71	0.00897	11	2.952
GO:0006188	IMP biosynthetic process	11	8	2.71	0.00897	12	2.952
GO:0006754	ATP biosynthetic process	35	16	8.61	0.02906	12	1.858
GO:0006757	ATP generation from ADP	21	11	5.16	0.03067	12	2.132
GO:0006096	glycolytic process	21	11	5.16	0.03067	13	2.132
GO:0006189	'de novo' IMP biosynthetic process	10	7	2.46	0.02048	13	2.846
